# Bioinformatic analysis of metastasis-associated metabolic landscape reveals an oncogenic role for the transsulfuration pathway

**DOI:** 10.64898/2025.12.07.692828

**Authors:** Jonathan K. Yan, Ying Yang, Wenqi Wang

## Abstract

Cancer metastasis is a leading cause of cancer-related deaths, while its underlying mechanisms remain incompletely understood. To colonize distant organs, cancer cells reprogram their metabolism to adapt to diverse environmental challenges. Therefore, elucidating the metabolic pathways that drive cancer metastasis will uncover novel biomarkers and therapeutic targets. In this study, we integrated published datasets and systematically analyzed metabolites across multiple cancer cell lines. This large-scale bioinformatic analysis revealed distinct metabolites and metabolic pathways associated with organ-specific metastasis, and underscored the crucial role of tissue of origin in shaping the metabolic landscape of metastatic tumors. Notably, the transsulfuration pathway (also known as the cysteine and methionine metabolism) was strongly enriched in cancer cells with high metastatic potential. We validated this finding in pancreatic cancer, where the pathway enzyme cystathionine β-synthase (CBS) and its metabolic products were highly expressed in metastatic cancer cells. Targeting the transsulfuration pathway either by methionine deprivation or pharmacological inhibition of CBS significantly impaired the migration and invasion of metastatic pancreatic cancer cells. Taken together, our study not only provides a global view of the altered metabolic landscape in metastasis, but also identifies the transsulfuration pathway as an oncogenic driver and a therapeutic target for pancreatic cancer metastasis.
