## Supplementary Tables 1-4 for "Bioinformatic analysis of metastasis-associated metabolic landscape reveals an oncogenic role for the transsulfuration pathway": Supplementary Table 1.xlsx

### Sheet: breast overall
Column1	metp500 all5.mean
BT474_BREAST	0
BT549_BREAST	0
CAL120_BREAST	0
CAL51_BREAST	1
CAMA1_BREAST	1
EFM192A_BREAST	0
HCC1143_BREAST	1
HCC1419_BREAST	0
HCC1428_BREAST	0
HCC1806_BREAST	1
HCC1937_BREAST	0
HCC38_BREAST	0
HDQP1_BREAST	0
HMC18_BREAST	1
JIMT1_BREAST	1
KPL1_BREAST	0
MCF7_BREAST	0
MDAMB175VII_BREAST	0
MDAMB231_BREAST	1
MDAMB468_BREAST	0
T47D_BREAST	0
ZR751_BREAST	0

### Sheet: pancreas overall
Column1	metp500 all5.mean
CAPAN2_PANCREAS	0
HUPT3_PANCREAS	0
KP2_PANCREAS	0
MIAPACA2_PANCREAS	0
PANC0203_PANCREAS	0
PANC0327_PANCREAS	0
PANC1005_PANCREAS	0
PATU8988S_PANCREAS	0
PK45H_PANCREAS	0
SNU410_PANCREAS	0
ASPC1_PANCREAS	1
BXPC3_PANCREAS	1
CFPAC1_PANCREAS	1
DANG_PANCREAS	1
HPAC_PANCREAS	1
HS766T_PANCREAS	1
KP3_PANCREAS	1
KP4_PANCREAS	1
L33_PANCREAS	1
PANC0403_PANCREAS	1
PANC0813_PANCREAS	1
PANC1_PANCREAS	1
PATU8902_PANCREAS	1
PATU8988T_PANCREAS	1
PK1_PANCREAS	1
PK59_PANCREAS	1
PSN1_PANCREAS	1
QGP1_PANCREAS	1
SNU213_PANCREAS	1
SUIT2_PANCREAS	1
SW1990_PANCREAS	1
TCCPAN2_PANCREAS	1
YAPC_PANCREAS	1

### Sheet: skin overall
Column1	metp500 all5.mean
A101D_SKIN	1
A2058_SKIN	1
A375_SKIN	1
CHL1_SKIN	1
CJM_SKIN	1
COLO679_SKIN	0
COLO741_SKIN	1
COLO783_SKIN	0
COLO792_SKIN	0
COLO800_SKIN	1
G361_SKIN	1
HS294T_SKIN	1
HS852T_SKIN	0
HS939T_SKIN	1
HS944T_SKIN	1
HT144_SKIN	1
IGR1_SKIN	1
IGR37_SKIN	1
IPC298_SKIN	1
K029AX_SKIN	1
LOXIMVI_SKIN	1
MALME3M_SKIN	1
MDAMB435S_SKIN	1
MELHO_SKIN	1
MELJUSO_SKIN	1
MEWO_SKIN	1
RVH421_SKIN	1
SH4_SKIN	1
SKMEL2_SKIN	0
SKMEL24_SKIN	1
SKMEL3_SKIN	0
SKMEL30_SKIN	1
SKMEL5_SKIN	1
UACC257_SKIN	1
UACC62_SKIN	1
WM1799_SKIN	1
WM2664_SKIN	1
WM793_SKIN	0
WM88_SKIN	1
WM983B_SKIN	1

### Sheet: colon overall
Column1	metp500 all5.mean
CL34_LARGE_INTESTINE	0
GP2D_LARGE_INTESTINE	0
HCC56_LARGE_INTESTINE	1
HCT116_LARGE_INTESTINE	1
HCT15_LARGE_INTESTINE	0
HT29_LARGE_INTESTINE	1
HT55_LARGE_INTESTINE	1
LOVO_LARGE_INTESTINE	0
LS1034_LARGE_INTESTINE	0
LS180_LARGE_INTESTINE	1
LS411N_LARGE_INTESTINE	0
LS513_LARGE_INTESTINE	0
NCIH747_LARGE_INTESTINE	0
OUMS23_LARGE_INTESTINE	0
RCM1_LARGE_INTESTINE	0
RKO_LARGE_INTESTINE	1
SNU407_LARGE_INTESTINE	1
SNU61_LARGE_INTESTINE	0
SNU81_LARGE_INTESTINE	0
SNUC2A_LARGE_INTESTINE	1
SNUC4_LARGE_INTESTINE	1
SNUC5_LARGE_INTESTINE	1
SW48_LARGE_INTESTINE	0
SW480_LARGE_INTESTINE	1
SW620_LARGE_INTESTINE	1
SW837_LARGE_INTESTINE	0
SW948_LARGE_INTESTINE	0

### Sheet: ovary overall
Column1	metp500 all5.mean
A2780_OVARY	1
CAOV3_OVARY	0
COV362_OVARY	1
COV434_OVARY	0
COV644_OVARY	1
EFO21_OVARY	0
EFO27_OVARY	0
ES2_OVARY	1
HEYA8_OVARY	1
IGROV1_OVARY	0
JHOC5_OVARY	0
JHOM1_OVARY	0
JHOS2_OVARY	0
KURAMOCHI_OVARY	0
MCAS_OVARY	1
OAW42_OVARY	0
OC314_OVARY	1
OC316_OVARY	1
ONCODG1_OVARY	0
OV56_OVARY	0
OV7_OVARY	0
OVCAR8_OVARY	1
OVISE_OVARY	1
OVK18_OVARY	1
OVSAHO_OVARY	0
OVTOKO_OVARY	0
RMGI_OVARY	1
RMUGS_OVARY	1
SKOV3_OVARY	1
SNU840_OVARY	1
TOV112D_OVARY	0
TOV21G_OVARY	0

### Sheet: All cells overall
Column1	metp500 all5.mean
RT4_URINARY_TRACT	0
RCM1_LARGE_INTESTINE	0
OE19_OESOPHAGUS	0
LS411N_LARGE_INTESTINE	0
NCIH1648_LUNG	1
ZR751_BREAST	0
HEC251_ENDOMETRIUM	1
HGC27_STOMACH	0
KNS62_LUNG	0
BC3C_URINARY_TRACT	1
639V_URINARY_TRACT	0
MHHES1_BONE	1
NCIN87_STOMACH	0
NCIH1048_LUNG	0
SNU81_LARGE_INTESTINE	0
KYSE30_OESOPHAGUS	1
PK59_PANCREAS	1
SBC5_LUNG	1
SW480_LARGE_INTESTINE	1
MFE280_ENDOMETRIUM	0
MKN45_STOMACH	1
G361_SKIN	1
CL34_LARGE_INTESTINE	0
KP4_PANCREAS	1
SF126_CENTRAL_NERVOUS_SYSTEM	0
PANC1_PANCREAS	1
NCIH1581_LUNG	1
TE1_OESOPHAGUS	1
OC316_OVARY	1
MFE319_ENDOMETRIUM	1
DMS273_LUNG	1
KYSE150_OESOPHAGUS	1
ECGI10_OESOPHAGUS	0
SNU1076_UPPER_AERODIGESTIVE_TRACT	1
HT29_LARGE_INTESTINE	1
GOS3_CENTRAL_NERVOUS_SYSTEM	1
MEWO_SKIN	1
PECAPJ15_UPPER_AERODIGESTIVE_TRACT	1
MFE296_ENDOMETRIUM	1
ONS76_CENTRAL_NERVOUS_SYSTEM	1
2313287_STOMACH	1
SW620_LARGE_INTESTINE	1
TE8_OESOPHAGUS	0
OE33_OESOPHAGUS	1
FTC133_THYROID	0
IGR1_SKIN	1
DAOY_CENTRAL_NERVOUS_SYSTEM	0
SF539_CENTRAL_NERVOUS_SYSTEM	0
MCAS_OVARY	1
TE9_OESOPHAGUS	1
SNU1196_BILIARY_TRACT	1
PECAPJ49_UPPER_AERODIGESTIVE_TRACT	0
A673_BONE	1
OVCAR8_OVARY	1
HCC56_LARGE_INTESTINE	1
HCT116_LARGE_INTESTINE	1
U251MG_CENTRAL_NERVOUS_SYSTEM	0
KALS1_CENTRAL_NERVOUS_SYSTEM	0
SKMEL3_SKIN	0
TOV112D_OVARY	0
KYSE270_OESOPHAGUS	1
A101D_SKIN	1
SF295_CENTRAL_NERVOUS_SYSTEM	0
SNU466_CENTRAL_NERVOUS_SYSTEM	0
NCIH1944_LUNG	1
SW837_LARGE_INTESTINE	0
KYSE180_OESOPHAGUS	1
JIMT1_BREAST	1
TT_OESOPHAGUS	0
KYSE70_OESOPHAGUS	0
YAPC_PANCREAS	1
UACC257_SKIN	1
NCIH2170_LUNG	1
YD38_UPPER_AERODIGESTIVE_TRACT	1
RD_SOFT_TISSUE	1
MSTO211H_PLEURA	0
CORL23_LUNG	1
DV90_LUNG	0
NCIH23_LUNG	1
MELHO_SKIN	1
NCIH1703_LUNG	1
HCC1806_BREAST	1
SKNBE2_AUTONOMIC_GANGLIA	1
SNU61_LARGE_INTESTINE	0
RKO_LARGE_INTESTINE	1
COLO679_SKIN	0
CAL62_THYROID	1
NB1_AUTONOMIC_GANGLIA	1
MG63_BONE	1
T47D_BREAST	0
LOVO_LARGE_INTESTINE	0
HARA_LUNG	1
PANC0813_PANCREAS	1
NCIH1435_LUNG	1
NCIH460_LUNG	1
COLO680N_OESOPHAGUS	1
ISHIKAWAHERAKLIO02ER_ENDOMETRIUM	1
H4_CENTRAL_NERVOUS_SYSTEM	0
KYSE510_OESOPHAGUS	1
BICR56_UPPER_AERODIGESTIVE_TRACT	0
MIAPACA2_PANCREAS	0
CAL78_BONE	0
TE5_OESOPHAGUS	0
YKG1_CENTRAL_NERVOUS_SYSTEM	1
NCIH2122_LUNG	1
GB1_CENTRAL_NERVOUS_SYSTEM	1
BFTC905_URINARY_TRACT	1
SNUC5_LARGE_INTESTINE	1
HPAC_PANCREAS	1
HT144_SKIN	1
CHL1_SKIN	1
CJM_SKIN	1
HCC44_LUNG	1
VMCUB1_URINARY_TRACT	1
FADU_UPPER_AERODIGESTIVE_TRACT	0
SKMEL5_SKIN	1
BHT101_THYROID	1
HOS_BONE	1
COLO741_SKIN	1
SNUC4_LARGE_INTESTINE	1
KPL1_BREAST	0
DBTRG05MG_CENTRAL_NERVOUS_SYSTEM	1
DANG_PANCREAS	1
NCIH520_LUNG	1
NCIH1437_LUNG	1
NCIH841_LUNG	1
COV434_OVARY	0
KYSE140_OESOPHAGUS	1
IGR37_SKIN	1
IPC298_SKIN	1
LU99_LUNG	1
U2OS_BONE	0
EFO27_OVARY	0
COV644_OVARY	1
OVK18_OVARY	1
SW948_LARGE_INTESTINE	0
LS513_LARGE_INTESTINE	0
SNU869_BILIARY_TRACT	1
RVH421_SKIN	1
YD15_SALIVARY_GLAND	1
SNU308_BILIARY_TRACT	0
SCABER_URINARY_TRACT	1
LS1034_LARGE_INTESTINE	0
SNU1066_UPPER_AERODIGESTIVE_TRACT	1
GMS10_CENTRAL_NERVOUS_SYSTEM	0
SNU668_STOMACH	1
HS294T_SKIN	1
KU1919_URINARY_TRACT	1
HEC151_ENDOMETRIUM	0
YD10B_UPPER_AERODIGESTIVE_TRACT	1
A2780_OVARY	1
647V_URINARY_TRACT	1
TM31_CENTRAL_NERVOUS_SYSTEM	0
BT474_BREAST	0
SIMA_AUTONOMIC_GANGLIA	0
NCIH1838_LUNG	0
BECKER_CENTRAL_NERVOUS_SYSTEM	1
OC314_OVARY	1
TE10_OESOPHAGUS	1
WM983B_SKIN	1
CAL27_UPPER_AERODIGESTIVE_TRACT	1
MDAMB435S_SKIN	1
SNU1041_UPPER_AERODIGESTIVE_TRACT	1
GCIY_STOMACH	1
LCLC103H_LUNG	1
BICR16_UPPER_AERODIGESTIVE_TRACT	0
SNB75_CENTRAL_NERVOUS_SYSTEM	1
PATU8902_PANCREAS	1
LK2_LUNG	1
HCC1588_LUNG	0
JHH1_LIVER	0
JHUEM2_ENDOMETRIUM	1
MKN74_STOMACH	1
NCIH1792_LUNG	0
KYSE520_OESOPHAGUS	1
HUCCT1_BILIARY_TRACT	1
KNS60_CENTRAL_NERVOUS_SYSTEM	1
CAL120_BREAST	0
RL952_ENDOMETRIUM	1
EFM192A_BREAST	0
KNS42_CENTRAL_NERVOUS_SYSTEM	1
NCIH661_LUNG	0
MCF7_BREAST	0
NCIH2052_PLEURA	0
RMGI_OVARY	1
KYSE410_OESOPHAGUS	1
42MGBA_CENTRAL_NERVOUS_SYSTEM	0
HUPT3_PANCREAS	0
SW1573_LUNG	1
BXPC3_PANCREAS	1
UACC62_SKIN	1
SKMEL30_SKIN	1
SKES1_BONE	1
SKOV3_OVARY	1
SW1088_CENTRAL_NERVOUS_SYSTEM	0
PANC0403_PANCREAS	1
ACCMESO1_PLEURA	0
22RV1_PROSTATE	0
SKUT1_SOFT_TISSUE	1
HCC1428_BREAST	0
HT55_LARGE_INTESTINE	1
K029AX_SKIN	1
HCC38_BREAST	0
HCC827_LUNG	1
NUGC4_STOMACH	1
G292CLONEA141B1_BONE	0
TE4_OESOPHAGUS	1
OE21_OESOPHAGUS	0
TE11_OESOPHAGUS	1
BEN_LUNG	0
SNU46_UPPER_AERODIGESTIVE_TRACT	0
ASPC1_PANCREAS	1
SQ1_LUNG	0
8305C_THYROID	1
5637_URINARY_TRACT	0
WM88_SKIN	1
HS944T_SKIN	1
SNUC2A_LARGE_INTESTINE	1
NCIH1299_LUNG	1
WM793_SKIN	0
SW1710_URINARY_TRACT	0
L33_PANCREAS	1
TE6_OESOPHAGUS	0
COLO800_SKIN	1
NCIH446_LUNG	0
HCC1419_BREAST	0
CCFSTTG1_CENTRAL_NERVOUS_SYSTEM	1
LUDLU1_LUNG	0
DU145_PROSTATE	1
BICR31_UPPER_AERODIGESTIVE_TRACT	0
PC3_PROSTATE	0
LMSU_STOMACH	1
IGROV1_OVARY	0
NCIH522_LUNG	0
NCIH1573_LUNG	1
NCIH1339_LUNG	0
FTC238_THYROID	0
BT549_BREAST	0
SH4_SKIN	1
HCC95_LUNG	0
AN3CA_ENDOMETRIUM	1
SCC25_UPPER_AERODIGESTIVE_TRACT	1
NCIH1975_LUNG	1
A2058_SKIN	1
SW1990_PANCREAS	1
ONCODG1_OVARY	0
HEYA8_OVARY	1
SNU1105_CENTRAL_NERVOUS_SYSTEM	0
OVISE_OVARY	1
S117_SOFT_TISSUE	1
LI7_LIVER	0
PANC0203_PANCREAS	0
OVSAHO_OVARY	0
COLO792_SKIN	0
TCCPAN2_PANCREAS	1
T3M10_LUNG	1
GP2D_LARGE_INTESTINE	0
MELJUSO_SKIN	1
HEC59_ENDOMETRIUM	1
PATU8988T_PANCREAS	1
SKNAS_AUTONOMIC_GANGLIA	1
CAMA1_BREAST	1
DETROIT562_UPPER_AERODIGESTIVE_TRACT	0
LN229_CENTRAL_NERVOUS_SYSTEM	1
NCIH2452_PLEURA	0
SW579_THYROID	0
MDAMB175VII_BREAST	0
NCIH226_LUNG	0
HT1080_SOFT_TISSUE	1
RKN_SOFT_TISSUE	1
SKMEL2_SKIN	0
NCIH1650_LUNG	1
CAOV3_OVARY	0
MKN1_STOMACH	0
MESSA_SOFT_TISSUE	1
SNU840_OVARY	1
YH13_CENTRAL_NERVOUS_SYSTEM	0
MHHNB11_AUTONOMIC_GANGLIA	0
CAL29_URINARY_TRACT	0
MALME3M_SKIN	1
NCIH2009_LUNG	0
RERFLCMS_LUNG	1
OAW42_OVARY	0
AGS_STOMACH	1
NCIH1373_LUNG	1
WM2664_SKIN	1
A172_CENTRAL_NERVOUS_SYSTEM	0
PLCPRF5_LIVER	0
NCIH2087_LUNG	0
PECAPJ41CLONED2_UPPER_AERODIGESTIVE_TRACT	1
SUIT2_PANCREAS	1
G401_SOFT_TISSUE	0
PK45H_PANCREAS	0
NCIH596_LUNG	0
NCIH2126_LUNG	0
HCC78_LUNG	0
LOUNH91_LUNG	0
CAL12T_LUNG	0
GAMG_CENTRAL_NERVOUS_SYSTEM	0
SW48_LARGE_INTESTINE	0
G402_SOFT_TISSUE	0
KURAMOCHI_OVARY	0
NCIH2347_LUNG	0
SKHEP1_LIVER	1
8MGBA_CENTRAL_NERVOUS_SYSTEM	1
SH10TC_STOMACH	1
NCIH292_LUNG	1
HSC2_UPPER_AERODIGESTIVE_TRACT	1
T24_URINARY_TRACT	1
SNU213_PANCREAS	1
JHH7_LIVER	1
RT112_URINARY_TRACT	1
U118MG_CENTRAL_NERVOUS_SYSTEM	0
CAL51_BREAST	1
DKMG_CENTRAL_NERVOUS_SYSTEM	0
LXF289_LUNG	0
HT1376_URINARY_TRACT	1
RERFLCAI_LUNG	1
HCC4006_LUNG	1
EN_ENDOMETRIUM	0
HCC1143_BREAST	1
KELLY_AUTONOMIC_GANGLIA	0
GCT_SOFT_TISSUE	1
NCIH838_LUNG	0
HUH7_LIVER	0
ACHN_KIDNEY	1
GI1_CENTRAL_NERVOUS_SYSTEM	0
PC14_LUNG	1
ABC1_LUNG	1
TT_THYROID	0
BICR6_UPPER_AERODIGESTIVE_TRACT	1
8505C_THYROID	1
LN18_CENTRAL_NERVOUS_SYSTEM	0
HCT15_LARGE_INTESTINE	0
NCIH2023_LUNG	1
NCIH727_LUNG	0
NCIH1693_LUNG	0
SNU245_BILIARY_TRACT	1
KP2_PANCREAS	0
SW1271_LUNG	0
TCCSUP_URINARY_TRACT	0
RERFLCAD1_LUNG	1
IM95_STOMACH	0
JHH5_LIVER	0
NCIH1568_LUNG	1
NCIH1355_LUNG	1
HS729_SOFT_TISSUE	0
UO31_KIDNEY	0
HCC1438_LUNG	0
BFTC909_KIDNEY	0
A549_LUNG	1
PSN1_PANCREAS	1
WM1799_SKIN	1
HEP3B217_LIVER	0
HCC1195_LUNG	0
HUH28_BILIARY_TRACT	0
EBC1_LUNG	1
NCIH28_PLEURA	0
ISTMES2_PLEURA	0
EFO21_OVARY	0
A704_KIDNEY	0
HUH6_LIVER	0
KMBC2_URINARY_TRACT	1
BCPAP_THYROID	1
SJSA1_BONE	1
HS766T_PANCREAS	1
HEC1B_ENDOMETRIUM	1
A375_SKIN	1
SKMES1_LUNG	1
CORL105_LUNG	1
CALU6_LUNG	1
NCIH1651_LUNG	0
ES2_OVARY	1
SW1353_BONE	0
NCIH322_LUNG	1
NCIH358_LUNG	1
NUGC3_STOMACH	1
TOV21G_OVARY	0
NCIH2030_LUNG	1
SNU410_PANCREAS	0
ISTMES1_PLEURA	0
NCIH650_LUNG	1
SW780_URINARY_TRACT	1
LS180_LARGE_INTESTINE	1
HCC1359_LUNG	0
NCIH2172_LUNG	1
OUMS23_LARGE_INTESTINE	0
CAPAN2_PANCREAS	0
NCIH747_LARGE_INTESTINE	0
SNU738_CENTRAL_NERVOUS_SYSTEM	0
TT2609C02_THYROID	1
RH30_SOFT_TISSUE	1
RCC10RGB_KIDNEY	0
RERFLCAD2_LUNG	1
PATU8988S_PANCREAS	0
COLO783_SKIN	0
HDQP1_BREAST	0
MDAMB468_BREAST	0
MKN7_STOMACH	0
SNU1214_UPPER_AERODIGESTIVE_TRACT	1
TUHR4TKB_KIDNEY	0
SNU398_LIVER	1
MDAMB231_BREAST	1
SNU886_LIVER	0
JMSU1_URINARY_TRACT	1
JHOM1_OVARY	0
HEC1A_ENDOMETRIUM	1
NCIH1623_LUNG	0
PK1_PANCREAS	1
NCIH2110_LUNG	1
NCIH2228_LUNG	0
CALU1_LUNG	1
OV56_OVARY	0
LNCAPCLONEFGC_PROSTATE	0
COV362_OVARY	1
ESS1_ENDOMETRIUM	0
OSRC2_KIDNEY	1
RERFLCKJ_LUNG	0
OV7_OVARY	0
J82_URINARY_TRACT	0
IALM_LUNG	0
KP3_PANCREAS	1
RMUGS_OVARY	1
HCC15_LUNG	1
PANC0327_PANCREAS	0
YD8_UPPER_AERODIGESTIVE_TRACT	0
SKLU1_LUNG	0
PANC1005_PANCREAS	0
SNU685_ENDOMETRIUM	0
KMRC3_KIDNEY	0
JHOC5_OVARY	0
SNGM_ENDOMETRIUM	1
SKMEL24_SKIN	1
SNU761_LIVER	0
JHH6_LIVER	0
SNU1077_ENDOMETRIUM	0
CADOES1_BONE	1
CAL54_KIDNEY	0
SNU1079_BILIARY_TRACT	0
SW900_LUNG	1
HCC366_LUNG	0
SNU423_LIVER	1
TEN_ENDOMETRIUM	0
NCIH1563_LUNG	0
NCIH2444_LUNG	0
786O_KIDNEY	0
UBLC1_URINARY_TRACT	0
NCIH1915_LUNG	1
QGP1_PANCREAS	1
VMRCRCW_KIDNEY	1
769P_KIDNEY	0
JHOS2_OVARY	0
NCIH1793_LUNG	0
KMRC20_KIDNEY	0
VMRCRCZ_KIDNEY	0
SNU601_STOMACH	0
JHH4_LIVER	0
SNU449_LIVER	0
SNU719_STOMACH	0
HEC6_ENDOMETRIUM	0
HMC18_BREAST	1
SNU407_LARGE_INTESTINE	1
HEC108_ENDOMETRIUM	0
HS939T_SKIN	1
HS852T_SKIN	0
KMRC1_KIDNEY	0
COLO668_LUNG	0
UMUC1_URINARY_TRACT	1
T98G_CENTRAL_NERVOUS_SYSTEM	0
CFPAC1_PANCREAS	1
HCC1937_BREAST	0
HEC265_ENDOMETRIUM	1
LOXIMVI_SKIN	1
CAKI1_KIDNEY	0
253JBV_URINARY_TRACT	1
HLF_LIVER	0
KNS81_CENTRAL_NERVOUS_SYSTEM	0
OVTOKO_OVARY	0
253J_URINARY_TRACT	0
