## Supplementary Tables 1-4 for "Bioinformatic analysis of metastasis-associated metabolic landscape reveals an oncogenic role for the transsulfuration pathway": Supplementary Table 2.xlsx

### Sheet: Overall
	FC	log2(FC)	raw.pval	-LOG10(@p)
homocysteine	1.3714	0.4556	0.00011062	3.9562
C38:6 PC	0.83327	-0.26315	0.00021648	3.6646
C40:6 PC	0.82958	-0.26955	0.00030825	3.5111
3-phosphoglycerate	1.2244	0.2921	0.0007822	3.1067
putrescine	1.2087	0.27345	0.0012686	2.8967
C18:0 LPE	1.2897	0.36699	0.0020024	2.6985
phosphocreatine	1.3078	0.38715	0.0027417	2.562
DHAP/glyceraldehyde 3P	1.2662	0.34054	0.0028291	2.5483
1-methylnicotinamide	0.71151	-0.49105	0.0036912	2.4328
asparagine	1.2861	0.36297	0.0044039	2.3562
thymine	0.77928	-0.35979	0.010467	1.9802
PEP	1.2003	0.26345	0.011313	1.9464
6-phosphogluconate	1.5961	0.67459	0.013874	1.8578
C50:0 TAG	1.3162	0.39633	0.014885	1.8272
C56:4 TAG	0.79571	-0.32969	0.024384	1.6129
serine	0.8136	-0.2976	0.026212	1.5815
C58:8 TAG	0.76588	-0.3848	0.03525	1.4528
cis/trans-hydroxyproline	1.2861	0.36296	0.038242	1.4175
C48:3 TAG	0.65406	-0.61251	0.038433	1.4153

### Sheet: Liver
	FC	log2(FC)	raw.pval	-LOG10(@p)
proline	1.218	0.28448	3.2439e-05	4.4889
C14:0 CE	1.2973	0.37546	0.00023794	3.6235
C18:0 CE	1.3109	0.39053	0.00035083	3.4549
C18:0 LPE	1.357	0.44039	0.00045835	3.3388
C22:6 CE	1.3449	0.4275	0.00076843	3.1144
homocysteine	1.3293	0.41066	0.001028	2.988
choline	0.80561	-0.31184	0.0020127	2.6962
sorbitol	0.79177	-0.33685	0.0024251	2.6153
taurocholate	1.4429	0.52893	0.0026569	2.5756
C50:0 TAG	1.4013	0.48675	0.0043798	2.3586
cystathionine	1.5307	0.61417	0.0046942	2.3284
CMP	1.6801	0.74857	0.0056813	2.2456
pantothenate	1.2949	0.37284	0.0064908	2.1877
GMP	1.552	0.63415	0.0079068	2.102
AMP	1.86	0.89529	0.010107	1.9954
C34:1 DAG	1.2315	0.30043	0.010169	1.9927
UMP	2.2213	1.1514	0.010171	1.9926
C52:1 TAG	1.2708	0.34569	0.012483	1.9037
PEP	1.2031	0.26673	0.019137	1.7181
S-adenosyl-L-homocysteine	1.4264	0.51242	0.02906	1.5367
C52:2 TAG	1.2067	0.27105	0.029639	1.5281
C48:0 TAG	1.3115	0.39126	0.032477	1.4884
D-Glyceraldehyde 3-phosphate	1.2008	0.26401	0.034201	1.466
serine	0.78548	-0.34836	0.035086	1.4549
guanosine	1.3586	0.44217	0.035373	1.4513
C50:1 TAG	1.2298	0.29839	0.039905	1.399
C54:1 TAG	1.2703	0.34519	0.040793	1.3894

### Sheet: Lung
	FC	log2(FC)	raw.pval	-LOG10(@p)
C36:4 PC-B	0.8135	-0.29779	2.3432e-06	5.6302
C40:6 PC	0.78136	-0.35594	5.6125e-05	4.2508
C38:5 PC	0.81812	-0.28962	9.4513e-05	4.0245
creatine	1.2272	0.29539	0.0002182	3.6611
C38:6 PC	0.81205	-0.30036	0.00032259	3.4914
C34:1 DAG	1.3125	0.39233	0.00044923	3.3475
homocysteine	1.3153	0.39543	0.0011933	2.9233
choline	0.80821	-0.3072	0.0014955	2.8252
C18:0 LPE	1.2816	0.35792	0.0038942	2.4096
C56:4 TAG	0.70986	-0.4944	0.0053538	2.2713
C18:0 CE	1.2235	0.29097	0.0070742	2.1503
C56:6 TAG	0.7421	-0.43032	0.0099228	2.0034
C36:2 DAG	1.2523	0.3246	0.010491	1.9792
D-Ribose 5-phosphate	1.3709	0.45516	0.010752	1.9685
1-methylnicotinamide	0.69434	-0.52628	0.01077	1.9678
C46:0 TAG	1.2835	0.36011	0.012202	1.9136
D-Glyceraldehyde 3-phosphate	1.223	0.29037	0.015911	1.7983
AMP	1.7778	0.83012	0.016148	1.7919
C56:5 TAG	0.72658	-0.46081	0.016446	1.7839
UMP	2.0344	1.0246	0.022448	1.6488
C58:6 TAG	0.72717	-0.45964	0.022895	1.6403
taurocholate	1.3165	0.39667	0.02344	1.63
C50:0 TAG	1.3028	0.38163	0.024006	1.6197
arachidonyl_carnitine	0.83304	-0.26354	0.024013	1.6196
S-adenosyl-L-homocysteine	1.4151	0.50093	0.02898	1.5379
adenine	1.6004	0.67841	0.029042	1.537
inosine	1.2979	0.37623	0.030121	1.5211
thymine	0.77971	-0.359	0.031317	1.5042
pantothenate	1.2177	0.28412	0.035365	1.4514
asparagine	1.2021	0.26552	0.049173	1.3083

### Sheet: Bone
	FC	log2(FC)	raw.pval	-LOG10(@p)
C36:4 PC-B	0.79298	-0.33464	1.6538e-06	5.7815
C38:5 PC	0.79212	-0.33621	4.35e-05	4.3615
C40:6 PC	0.76593	-0.38471	8.5899e-05	4.066
DHAP/glyceraldehyde 3P	1.3912	0.47636	0.00012833	3.8917
C38:6 PC	0.79279	-0.335	0.00029112	3.5359
C18:0 LPE	1.3821	0.46689	0.00031938	3.4957
3-phosphoglycerate	1.2685	0.34316	0.00043565	3.3609
C56:5 TAG	0.59876	-0.73994	0.0010048	2.9979
taurocholate	1.4867	0.57215	0.0015501	2.8096
C56:6 TAG	0.65815	-0.60351	0.0015734	2.8032
sorbitol	0.78103	-0.35655	0.0024519	2.6105
C54:4 TAG	0.69153	-0.53214	0.002521	2.5984
homocysteine	1.3089	0.38831	0.0029257	2.5338
C56:4 TAG	0.68285	-0.55036	0.0056562	2.2475
C58:7 TAG	0.57872	-0.78906	0.0077251	2.1121
C34:1 DAG	1.2465	0.31788	0.0087633	2.0573
ribose-5-P/ribulose5-P	1.3928	0.47803	0.011498	1.9394
phosphocreatine	1.2763	0.35198	0.014783	1.8302
C50:0 TAG	1.3406	0.42286	0.018295	1.7377
C52:4 TAG	0.65474	-0.611	0.019478	1.7105
PEP	1.201	0.26419	0.026022	1.5847
C58:6 TAG	0.70663	-0.50097	0.026226	1.5813
C54:5 TAG	0.65748	-0.60497	0.026451	1.5776
arachidonyl_carnitine	0.82343	-0.28027	0.029366	1.5322
C52:5 TAG	0.73768	-0.43893	0.030246	1.5193
thymine	0.75754	-0.40061	0.030622	1.514
6-phosphogluconate	1.5233	0.60721	0.034681	1.4599
C58:8 TAG	0.70437	-0.5056	0.039956	1.3984
C54:6 TAG	0.78108	-0.35646	0.04096	1.3876
C56:7 TAG	0.76086	-0.39429	0.04638	1.3337

### Sheet: Brain
	FC	log2(FC)	raw.pval	-LOG10(@p)
homocysteine	1.3455	0.42812	0.00070867	3.1496
C18:0 LPE	1.3322	0.41379	0.001232	2.9094
C34:1 DAG	1.2976	0.37582	0.0013109	2.8824
C38:6 PC	0.82297	-0.28109	0.0015154	2.8195
6-phosphogluconate	1.7575	0.81354	0.0028687	2.5423
asparagine	1.3249	0.40587	0.0031931	2.4958
C36:1 DAG	1.2014	0.26473	0.0040598	2.3915
glutamine	0.7992	-0.32337	0.0047882	2.3198
AMP	1.9554	0.9675	0.0053933	2.2681
adenosine	1.53	0.61355	0.0080818	2.0925
UMP	2.2718	1.1838	0.0083681	2.0774
C56:7 TAG	0.6993	-0.51602	0.008383	2.0766
beta-alanine	1.2715	0.34649	0.009459	2.0242
choline	0.83289	-0.2638	0.0098597	2.0061
C58:8 TAG	0.65109	-0.61908	0.010804	1.9664
C58:6 TAG	0.68344	-0.54912	0.012381	1.9072
S-adenosyl-L-homocysteine	1.4991	0.58408	0.012946	1.8879
GMP	1.5143	0.5987	0.013719	1.8627
C56:6 TAG	0.74145	-0.43158	0.015441	1.8113
3-phosphoglyceraldehyde	1.2329	0.30208	0.016239	1.7894
PEP	1.2018	0.26515	0.02185	1.6605
taurocholate	1.332	0.4136	0.022973	1.6388
C58:7 TAG	0.65763	-0.60465	0.027749	1.5567
C54:4 TAG	0.78199	-0.35478	0.03097	1.5091
C54:5 TAG	0.67933	-0.55781	0.032159	1.4927
C56:5 TAG	0.75004	-0.41496	0.041362	1.3834
C54:6 TAG	0.79199	-0.33644	0.04518	1.3451
CMP	1.4771	0.56274	0.045614	1.3409

### Sheet: Kidney
	FC	log2(FC)	raw.pval	-LOG10(@p)
homocysteine	1.3533	0.43653	0.00023397	3.6308
N-carbamoyl-beta-alanine	1.5302	0.61373	0.00043358	3.3629
C14:0 CE	1.2322	0.30118	0.002151	2.6674
6-phosphogluconate	1.6982	0.76398	0.0037457	2.4265
uracil	0.82914	-0.27032	0.0046568	2.3319
thymine	0.72975	-0.45452	0.0051705	2.2865
C56:4 TAG	0.75312	-0.40905	0.015046	1.8226
C34:1 DAG	1.2026	0.26616	0.016736	1.7764
C56:3 TAG	0.78847	-0.34286	0.016769	1.7755
C22:6 CE	1.2251	0.2929	0.017497	1.757
DHAP/glyceraldehyde 3P	1.2094	0.27424	0.019847	1.7023
C58:8 TAG	0.72406	-0.46582	0.027871	1.5548
C58:7 TAG	0.69526	-0.52437	0.03052	1.5154
C18:0 LPE	1.2019	0.26528	0.030552	1.515
adenosine	1.375	0.45938	0.040071	1.3972
C54:4 TAG	0.81183	-0.30076	0.041292	1.3841
C54:5 TAG	0.72316	-0.46761	0.041924	1.3775
