## Supplementary Tables 1-4 for "Bioinformatic analysis of metastasis-associated metabolic landscape reveals an oncogenic role for the transsulfuration pathway": Supplementary Table 3.xlsx

### Sheet: shared metabolites 
feature	organ count
C18:0 LPE	5
C34:1 DAG	5
DHAP/glyceraldehyde 3P	5
homocysteine	5
taurocholate	4
S-adenosylhomocysteine	3
6-phosphogluconate	3
AMP	3
C38:6 PC	3
C50:0 TAG	3
C54:4 TAG	3
C54:5 TAG	3
C56:4 TAG	3
C56:5 TAG	3
C56:6 TAG	3
C58:6 TAG	3
C58:7 TAG	3
C58:8 TAG	3
PEP	3
UMP	3
choline	3
thymine	3
C14:0 CE	2
C18:0 CE	2
C22:6 CE	2
C36:4 PC-B	2
C38:5 PC	2
C40:6 PC	2
C54:6 TAG	2
C56:7 TAG	2
CMP	2
GMP	2
adenosine	2
arachidonyl_carnitine	2
asparagine	2
pantothenate	2
ribose-5-P/ribulose5-P	2
sorbitol	2
1-methylnicotinamide	1
3-phosphoglycerate	1
C36:1 DAG	1
C36:2 DAG	1
C46:0 TAG	1
C48:0 TAG	1
C50:1 TAG	1
C52:1 TAG	1
C52:2 TAG	1
C52:4 TAG	1
C52:5 TAG	1
C54:1 TAG	1
C56:3 TAG	1
N-carbamoyl-beta-alanine	1
adenine	1
beta-alanine	1
creatine	1
cystathionine	1
glutamine	1
guanosine	1
inosine	1
phosphocreatine	1
proline	1
serine	1
uracil	1
